# Genetic interactions derived from high-throughput phenotyping of 7,350 yeast cell cycle mutants

**DOI:** 10.1101/785840

**Authors:** Jenna E. Gallegos, Neil R. Adames, Mark F. Rogers, Pavel Kraikivski, Aubrey Ibele, Kevin Nurzynski-Loth, Eric Kudlow, T.M. Murali, John J. Tyson, Jean Peccoud

## Abstract

Over the last 30 years, computational biologists have developed increasingly realistic mathematical models of the regulatory networks controlling the division of eukaryotic cells. These models capture data resulting from two complementary experimental approaches: low-throughput experiments aimed at extensively characterizing the functions of small numbers of genes, and large-scale genetic interaction screens that provide a systems-level perspective on the cell division process. The former is insufficient to capture the interconnectivity of the genetic control network, while the latter is fraught with irreproducibility issues. Here, we describe a hybrid approach in which the genetic interactions between 36 cell-cycle genes are quantitatively estimated by high-throughput phenotyping with an unprecedented number of biological replicates. Using this approach, we identify a subset of high-confidence genetic interactions, which we use to refine a previously published mathematical model of the cell cycle. We also present a quantitative dataset of the growth rate of these mutants under six different media conditions in order to inform future cell cycle models.

**Author Summary:** The process of cell division, also called the cell cycle, is controlled by a highly complex network of interconnected genes. If this process goes awry, diseases such as cancer can result. In order to unravel the complex interactions within the cell cycle control network, computational biologists have developed mathematical models that describe how different cell cycle genes are related. These models are built using large datasets describing the effect of mutating one or more genes within the network. In this manuscript, we present a novel method for producing such datasets. Using our method, we generate 7,350 yeast mutants to explore the interactions between key cell cycle genes. We measure the effect of the mutations by monitoring the growth rate of the yeast mutants under different environmental conditions. We use our mutants to revise an existing model of the yeast cell cycle and present a dataset of ∼44,000 gene by environment combinations as a resource to the yeast genetics and modeling communities.
