## Additional Data for "Genetic interactions derived from high-throughput phenotyping of 7,350 yeast cell cycle mutants": Additional Data Table 2.csv

Parent plate	Gene	YPD	YPG	YPR	YPD-Ben	YPD-CPT	YPD-HU
MATalpha Nat	BY4741-01	8.0455	7.7292	6.7378	7.4487	6.5396	5.9528
MATalpha Nat	BY4741-02	7.3746	7.0006	5.8789	7.5323	5.999	5.4306
MATalpha Nat	BY4741-03	6.9394	6.4882	5.4091	7.2621	5.5386	4.6541
MATalpha Nat	BY4741-04	7.2313	7.1309	6.5829	6.8899	5.8207	5.2779
MATalpha Nat	BY4741-05	6.3583	6.1412	5.5835	6.5608	4.7151	4.3154
MATalpha Nat	BY4741-06	6.1059	6.1697	5.5048	6.3087	5.1838	4.2866
MATalpha Nat	BY4742-01	6.4448	5.1006	5.4036	5.5626	4.6529	4.4726
MATalpha Nat	BY4742-02	6.1939	4.9279	4.5319	5.8172	4.7735	4.1281
MATalpha Nat	BY4742-03	5.9774	5.2304	4.7279	5.5808	4.4779	3.9425
MATalpha Nat	BY4742-04	5.4496	4.8907	4.884	4.9191	4.3739	3.9133
MATalpha Nat	BY4742-05	5.1397	4.643	4.2635	4.9737	4.0213	3.3744
MATalpha Nat	BY4742-06	5.5602	4.8945	4.8612	5.3717	4.4427	3.7166
MATalpha Nat	None-01	0	0	0	0	0	0
MATalpha Nat	None-02	0	0	0	0	0	0
MATalpha Nat	None-03	0	0	0	0	0	0
MATalpha Nat	None-04	0	0	0	0	0	0
MATalpha Nat	None-05	0	0	0	0	0	0
MATalpha Nat	None-06	0	0	0	0	0	0
MATalpha Nat	None-07	0	0	0	0	0	0
MATalpha Nat	None-08	0	0	0	0	0	0
MATalpha Nat	None-09	0	0	0	0	0	0
MATalpha Nat	None-10	0	0	0	0	0	0
MATalpha Nat	None-11	0	0	0	0	0	0
MATalpha Nat	None-12	0	0	0	0	0	0
MATalpha Nat	None-13	0	0	0	0	0	0
MATalpha Nat	None-14	0	0	0	0	0	0
MATalpha Nat	None-15	0	0	0	0	0	0
MATalpha Nat	None-16	0	0	0	0	0	0
MATalpha Nat	None-17	0	0	0	0	0	0
MATalpha Nat	None-18	0	0	0	0	0	0
MATalpha Nat	None-19	0	0	0	0	0	0
MATalpha Nat	None-20	0	0	0	0	0	0
MATalpha Nat	bck2del::natMXSGA@-01	6.1684	5.3	5.1751	5.8927	4.1227	3.7162
MATalpha Nat	bfa1del::natMX@-01	5.6449	5.4328	5.0019	4.1591	4.4184	3.9588
MATalpha Nat	bfa1del::natMXSGA@-01	5.6606	4.9647	5.1644	4.2251	4.1275	3.8336
MATalpha Nat	bub1del::natMX@-01	3.3719	4.0534	3.1679	0.047	2.7294	2.9639
MATalpha Nat	bub1del::natMXSGA@-01	6.058	5.3668	5.172	5.4238	4.5527	3.8198
MATalpha Nat	bub2del::natMX@-01	5.8819	5.3668	5.1985	5.1514	4.8096	4.18
MATalpha Nat	bub2del::natMXSGA@-01	5.948	4.912	4.8467	4.6261	4.4312	3.7059
MATalpha Nat	bub3del::natMX@-01	2.9185	3.06	2.9367	0	2.1965	2.181
MATalpha Nat	bub3del::natMXSGA@-01	5.8493	5.2303	5.0033	5.7705	4.7638	3.8062
MATalpha Nat	cdc55del::natMX@-01	1.4893	0	0	0.5433	0	0
MATalpha Nat	cdc55del::natMXSGA@-01	2.69	1.8579	1.7047	1.0215	0.2281	0.2651
MATalpha Nat	cdh1del::natMX@-01	5.0857	4.408	4.4615	4.2771	2.7471	3.0077
MATalpha Nat	cdh1del::natMXSGA@-01	4.6201	4.3945	4.2585	4.4917	3.3915	2.8544
MATalpha Nat	clb1del::natMX@-01	5.8326	4.9807	5.3033	6.2923	4.4284	3.6601
MATalpha Nat	clb1del::natMXSGA@-01	5.7056	4.7856	5.0072	5.6324	4.3509	3.4666
MATalpha Nat	clb2del::natMX@-01	6.0976	6.1618	5.6235	5.5327	4.1496	3.9607
MATalpha Nat	clb2del::natMXSGA@-01	6.1894	5.8533	5.5651	5.5918	4.0408	3.7641
MATalpha Nat	clb5del::natMX@-01	5.0499	5.2212	5.0764	5.8106	0.9102	2.4369
MATalpha Nat	clb5del::natMXSGA@-01	4.8446	5.07	4.7615	5.1303	0.7937	2.8095
MATalpha Nat	clb6del::natMXSGA@-01	5.2366	4.6648	4.7229	4.8243	4.2014	3.2197
MATalpha Nat	cln1del::natMX@-01	5.41	5.8114	4.1257	5.9181	2.8301	3.4214
MATalpha Nat	cln1del::natMXSGA@-01	6.0612	4.5637	4.8936	5.5631	4.3071	3.387
MATalpha Nat	cln2del::natMX@-01	7.1971	6.732	6.2342	5.6399	4.7006	4.5892
MATalpha Nat	cln2del::natMXSGA@-01	6.2004	5.7227	5.7046	5.5292	4.0606	3.9895
MATalpha Nat	cln3del::natMX@-01	5.9045	3.8731	5.0452	5.2522	3.7558	3.2097
MATalpha Nat	cln3del::natMXSGA@-01	5.2633	4.0273	4.6827	4.3962	3.3574	3.2391
MATalpha Nat	fkh1del::natMX@-01	6.1374	6.6012	5.0236	6.178	3.4523	3.5031
MATalpha Nat	fkh1del::natMXSGA@-01	5.46	4.7264	4.7436	5.3164	3.2438	3.6925
MATalpha Nat	fkh2del::natMX@-01	6.7719	5.4428	5.0843	7.588	4.4117	4.3199
MATalpha Nat	fkh2del::natMXSGA@-01	6.1452	5.1919	4.9941	5.9783	3.9842	3.7001
MATalpha Nat	ibd2del::natMX@-01	6.0568	6.1786	5.2308	5.6136	3.9291	3.6922
MATalpha Nat	ibd2del::natMXSGA@-01	6.0332	5.1662	4.9425	5.4913	4.8566	3.7264
MATalpha Nat	lte1del::natMX@-01	5.4609	4.4754	5.1629	6.0119	4.4713	3.8106
MATalpha Nat	lte1del::natMXSGA@-01	4.9614	5.3396	4.6074	4.2582	1.1806	2.5106
MATalpha Nat	mad1del::natMX@-01	5.2347	4.7672	4.9082	2.8117	4.5319	3.0694
MATalpha Nat	mad1del::natMXSGA@-01	5.5259	4.8427	4.9533	2.5189	4.6404	3.2812
MATalpha Nat	mad2del::natMX@-01	5.3992	5.4087	5.0201	2.5265	4.1249	3.2764
MATalpha Nat	mad2del::natMXSGA@-01	5.3419	4.9716	4.9361	2.6581	4.2054	3.097
MATalpha Nat	mad3del::natMX@-01	5.1811	5.5068	5.2875	3.4842	4.3928	2.961
MATalpha Nat	mad3del::natMXSGA@-01	5.1534	4.5762	4.893	3.0758	4.0401	3.1834
MATalpha Nat	mbp1del::natMX@-01	5.2026	4.7508	4.9709	6.3117	4.8051	3.5195
MATalpha Nat	mbp1del::natMXSGA@-01	5.166	4.2114	5.2065	5.6076	4.0598	3.1243
MATalpha Nat	msn5del::natMXSGA@-01	4.7968	3.6294	4.3069	5.3229	3.277	2.7914
MATalpha Nat	nrm1del::natMX@-01	6.8097	4.9588	5.6159	7.2693	5.1039	4.4508
MATalpha Nat	nrm1del::natMXSGA@-01	5.7099	4.9848	4.9188	6.0957	4.1512	3.4195
MATalpha Nat	sic1del::natMX@-01	6.8548	6.0496	4.659	6.245	5.5668	4.2959
MATalpha Nat	sic1del::natMXSGA@-01	5.0064	5.6337	4.5353	4.4385	4.0827	3.2939
MATalpha Nat	swe1del::natMX@-01	6.8184	6.0568	5.1269	5.7162	5.1292	4.13
MATalpha Nat	swe1del::natMXSGA@-01	5.6026	4.7571	5.0756	4.9339	4.4556	3.48
MATalpha Nat	swi4del::natMX@-01	6.1508	4.624	4.7496	6.9377	4.4013	2.5482
MATalpha Nat	swi4del::natMXSGA@-01	5.8014	4.8716	4.9554	6.2463	4.0109	2.5646
MATalpha Nat	swi5del::natMX@-01	4.9704	5.0515	3.5692	4.9952	5.067	4.5359
MATalpha Nat	swi5del::natMXSGA@-01	5.67	5.3831	4.7751	5.3188	4.0757	3.4084
MATalpha Nat	swi6del::natMX@-01	5.8172	4.0346	4.093	6.6265	1.5668	2.638
MATalpha Nat	swi6del::natMXSGA@-01	4.2226	3.6459	3.7439	4.5702	1.3245	1.9221
MATalpha Nat	whi3del::natMX@-01	6.5172	4.4553	3.7838	3.8598	4.9451	4.056
MATalpha Nat	whi3del::natMXSGA@-01	4.1198	3.671	3.8098	3.6315	3.8443	2.8582
MATalpha Nat	whi4del::natMXSGA@-01	4.955	4.3223	4.3175	4.8802	4.3043	2.9423
MATalpha Nat	whi5del::natMX@-01	6.5215	5.5524	5.034	6.7472	5.3241	4.6676
MATalpha Nat	whi5del::natMXSGA@-01	5.363	5.2894	4.719	5.5104	4.2485	3.4643
MATalpha Nat	yhp1del::natMX@-01	7.5628	5.282	5.8085	8.0569	5.7554	4.7678
MATalpha Nat	yhp1del::natMXSGA@-01	5.3248	4.2805	5.0392	5.4274	4.2089	3.1453
MATalpha Nat	yox1del::natMX@-01	0	0	0	0	0	0
MATalpha Nat	yox1del::natMXSGA@-01	5.732	4.7965	5.1025	6.0764	4.3867	3.4638
MATalpha Kan	BY4741-01	8.021	6.612	6.0178	6.7169	8.5191	5.9766
MATalpha Kan	BY4741-02	7.1676	7.6928	5.8156	6.7372	8.5118	6.0496
MATalpha Kan	BY4741-03	6.9049	8.1379	6.1129	6.4454	8.3742	5.8079
MATalpha Kan	BY4741-04	7.5013	6.9551	5.6876	6.1547	8.2644	6.3988
MATalpha Kan	BY4741-05	6.279	6.3112	5.5677	5.6696	8.048	6.1845
MATalpha Kan	BY4741-06	5.9838	6.6031	5.7489	5.706	7.1356	5.3
MATalpha Kan	BY4742-01	6.582	5.3245	4.6522	4.9838	6.8528	4.9888
MATalpha Kan	BY4742-02	6.3664	6.0909	4.4696	5.3393	6.975	5.3139
MATalpha Kan	BY4742-03	6.1674	6.3454	4.3523	5.3427	6.8563	4.8699
MATalpha Kan	BY4742-04	6.0358	5.5395	4.7105	4.6609	6.2579	5.2176
MATalpha Kan	BY4742-05	5.4051	5.0161	4.3996	4.5795	5.8201	5.0173
MATalpha Kan	BY4742-06	5.8853	5.8793	4.7758	5.2674	6.3599	5.0754
MATalpha Kan	None-01	0	0	0	0	0	0
MATalpha Kan	None-02	0	0	0	0	0	0
MATalpha Kan	None-03	0	0	0	0	0	0
MATalpha Kan	None-04	0	0	0	0	0	0
MATalpha Kan	None-05	0	0	0	0	0	0
MATalpha Kan	None-06	0	0	0	0	0	0
MATalpha Kan	None-07	0	0	0	0	0	0
MATalpha Kan	None-08	0	0	0	0	0	0
MATalpha Kan	None-09	0	0	0	0	0	0
MATalpha Kan	None-10	0	0	0	0	0	0
MATalpha Kan	None-11	0	0	0	0	0	0
MATalpha Kan	None-12	0	0	0	0	0	0
MATalpha Kan	None-13	0	0	0	0	0	0
MATalpha Kan	None-14	0	0	0	0	0	0
MATalpha Kan	bck2del::kanMX@-01	6.9866	5.9006	4.3836	5.8062	7.0827	5.2735
MATalpha Kan	bck2del::kanMXSGA@-01	6.4681	6.4178	4.8885	5.3421	6.3892	4.2629
MATalpha Kan	bfa1del::kanMX@-01	6.0228	5.3644	4.6224	3.6259	6.3937	5.188
MATalpha Kan	bfa1del::kanMXSGA@-01	5.7433	5.0648	4.6326	3.8765	6.216	4.22
MATalpha Kan	bub1del::kanMXSGA@-01	5.8319	5.7535	4.7129	2.2339	6.1644	4.2771
MATalpha Kan	bub2del::kanMX@-01	6.4893	5.6858	4.8255	4.5352	7.1078	5.3079
MATalpha Kan	bub2del::kanMXSGA@-01	6.1653	5.3994	4.7997	4.5316	6.5828	4.6245
MATalpha Kan	bub3del::kanMX@-01	3.2021	3.0759	2.5988	0.1271	3.5271	2.9491
MATalpha Kan	bub3del::kanMXSGA@-01	6.4217	6.2154	4.6216	2.3387	7.1132	4.7023
MATalpha Kan	cdc55del::kanMX@-01	3.6607	2.5025	2.1964	2.3944	0.8814	0.7716
MATalpha Kan	cdc55del::kanMXSGA@-01	3.892	3.9219	2.9798	1.9427	1.2554	1.4986
MATalpha Kan	cdh1del::kanMX@-01	4.7899	4.6571	3.8984	3.6055	4.2224	3.2985
MATalpha Kan	cdh1del::kanMXSGA@-01	4.6152	4.6407	4.0477	4.0477	5.0272	3.2578
MATalpha Kan	clb1del::kanMX@-01	5.8958	5.7953	4.9585	5.2381	6.6574	4.8833
MATalpha Kan	clb1del::kanMXSGA@-01	5.8705	5.3736	5.0635	5.3304	6.7259	4.1975
MATalpha Kan	clb2del::kanMX@-01	6.2999	6.4961	5.2668	5.0913	6.1747	5.7625
MATalpha Kan	clb2del::kanMXSGA@-01	6.4589	6.7733	5.6466	5.3419	6.0312	4.7168
MATalpha Kan	clb5del::kanMX@-01	3.4799	3.7219	3.4563	3.6923	0.758	1.6886
MATalpha Kan	clb5del::kanMXSGA@-01	5.0214	6.1427	4.7439	4.9459	1.3852	3.2351
MATalpha Kan	clb6del::kanMX@-01	5.5437	6.6281	4.7206	3.8489	5.7672	4.6403
MATalpha Kan	clb6del::kanMXSGA@-01	5.2202	5.7315	4.8286	4.4686	6.239	4.0294
MATalpha Kan	cln1del::kanMX@-01	6.3762	6.7116	5.0534	4.4762	5.0927	4.4665
MATalpha Kan	cln1del::kanMXSGA@-01	5.9233	5.3342	4.5681	5.3882	6.3808	4.3436
MATalpha Kan	cln2del::kanMX@-01	7.2497	5.464	4.9397	5.2734	6.8998	5.7711
MATalpha Kan	cln2del::kanMXSGA@-01	6.9057	5.5388	5.1236	5.0118	6.2737	4.8128
MATalpha Kan	cln3del::kanMX@-01	6.9942	6.0193	5.5623	5.4073	6.2813	5.4378
MATalpha Kan	cln3del::kanMXSGA@-01	6.0522	4.5225	3.9849	4.8802	5.0056	3.7786
MATalpha Kan	fkh1del::kanMX@-01	6.371	5.4953	4.6054	5.4058	6.0004	5.3685
MATalpha Kan	fkh1del::kanMXSGA@-01	5.8727	6.5872	4.8111	5.8051	6.1932	4.119
MATalpha Kan	fkh2del::kanMX@-01	4.3334	1.9636	2.773	4.2073	3.9751	2.7816
MATalpha Kan	fkh2del::kanMXSGA@-01	6.1104	5.5246	4.6906	6.1891	5.5357	4.8586
MATalpha Kan	ibd2del::kanMX@-01	7.037	6.7153	4.7487	6.4321	7.3563	6.2373
MATalpha Kan	ibd2del::kanMXSGA@-01	5.8994	4.8191	4.8477	5.6431	6.7009	4.741
MATalpha Kan	lte1del::kanMX@-01	6.7799	5.4347	4.8262	5.5804	6.9335	6.3818
MATalpha Kan	lte1del::kanMXSGA@-01	5.2444	4.9382	4.4217	4.619	3.0977	2.9631
MATalpha Kan	mad1del::kanMX@-01	6.2729	5.6998	4.5852	2.7615	7.1796	4.9075
MATalpha Kan	mad1del::kanMXSGA@-01	5.6398	5.5852	4.4088	2.6988	6.3878	4.0406
MATalpha Kan	mad2del::kanMX@-01	6.057	5.9716	4.4991	2.8529	6.7054	5.1867
MATalpha Kan	mad2del::kanMXSGA@-01	5.5525	5.866	4.5121	2.8268	6.1955	4.1606
MATalpha Kan	mad3del::kanMX@-01	6.433	6.4322	4.6046	3.1011	6.5779	4.9271
MATalpha Kan	mad3del::kanMXSGA@-01	5.6835	5.4886	4.8111	3.2944	6.3766	4.3467
MATalpha Kan	mbp1del::kanMX@-01	5.9238	6.5654	4.9562	5.6316	6.6313	4.9823
MATalpha Kan	mbp1del::kanMXSGA@-01	5.749	5.3898	5.0607	6.419	6.7278	4.5696
MATalpha Kan	msn5del::kanMX@-01	0	0	0	0	0	0
MATalpha Kan	msn5del::kanMXSGA@-01	5.2177	4.563	4.3528	5.9801	5.2248	4.1484
MATalpha Kan	nrm1del::kanMX@-01	5.0805	4.8474	4.3899	5.3841	6.7188	5.1143
MATalpha Kan	nrm1del::kanMXSGA@-01	5.6083	6.6528	5.0506	5.5332	6.2227	4.5552
MATalpha Kan	sic1del::kanMX@-01	7.5525	6.1632	4.2326	4.9937	7.3476	5.17
MATalpha Kan	sic1del::kanMXSGA@-01	5.7425	5.6305	3.7052	4.4473	6.0242	3.9527
MATalpha Kan	ssa1del::kanMXSGA@-01	5.7931	4.9327	4.3433	4.5659	6.2912	4.5502
MATalpha Kan	swe1del::kanMX@-01	6.915	5.8453	4.2339	4.3635	7.8973	5.0542
MATalpha Kan	swe1del::kanMXSGA@-01	5.7561	5.5982	4.5556	4.2971	6.6966	4.4724
MATalpha Kan	swi4del::kanMX@-01	6.7216	5.6466	4.5917	6.4065	6.9152	3.9251
MATalpha Kan	swi4del::kanMXSGA@-01	6.0438	4.7797	5.0583	5.5463	6.0221	3.3222
MATalpha Kan	swi5del::kanMX@-01	5.8912	5.8029	3.8286	4.4795	7.4458	5.7128
MATalpha Kan	swi5del::kanMXSGA@-01	5.4194	4.4905	4.2542	4.7018	6.0922	4.1755
MATalpha Kan	swi6del::kanMX@-01	5.647	3.6984	3.4054	5.9763	2.5361	3.1425
MATalpha Kan	swi6del::kanMXSGA@-01	4.0832	2.4873	2.8662	4.3455	2.0534	2.0219
MATalpha Kan	whi3del::kanMX@-01	6.4757	5.1123	3.6247	3.6705	7.046	5.7473
MATalpha Kan	whi3del::kanMXSGA@-01	4.4381	3.9025	3.5733	3.2439	5.7776	4.0809
MATalpha Kan	whi4del::kanMX@-01	6.1761	5.793	4.2244	5.1402	7.1697	5.369
MATalpha Kan	whi4del::kanMXSGA@-01	5.0377	4.985	4.2283	4.3701	6.1813	3.9667
MATalpha Kan	whi5del::kanMX@-01	6.5424	6.0303	4.6062	5.8864	7.4366	6.0169
MATalpha Kan	whi5del::kanMXSGA@-01	5.3618	5.4797	4.5457	5.0554	6.457	4.4915
MATalpha Kan	ydj1del::kanMX@-01	3.8672	3.2356	3.3067	2.209	1.0697	2.0174
MATalpha Kan	ydj1del::kanMXSGA@-01	2.8062	2.8775	2.962	1.797	1.1916	2.0147
MATalpha Kan	yhp1del::kanMX@-01	6.6201	6.9215	4.6724	5.2798	7.1845	5.1843
MATalpha Kan	yhp1del::kanMXSGA@-01	5.1493	5.464	4.7946	4.7457	6.3425	4.311
MATalpha Kan	yox1del::kanMX@-01	6.8069	5.2983	4.7127	6.1504	8.0021	4.6992
MATalpha Kan	yox1del::kanMXSGA@-01	5.7173	6.0106	4.9508	5.7568	6.3518	4.389
MATa Nat	BY4741-01	9.198	7.7559	6.6185	7.5903	7.4909	6.2636
MATa Nat	BY4741-02	8.8046	7.532	6.1134	7.4286	7.162	5.6821
MATa Nat	BY4741-03	8.1069	7.9363	5.5874	7.4191	6.748	5.874
MATa Nat	BY4741-04	9.9606	8.2845	6.2558	7.6412	7.9886	5.9573
MATa Nat	BY4741-05	7.19	6.1038	4.8317	6.1966	6.4808	4.3661
MATa Nat	BY4741-06	7.0618	7.0055	5.6182	6.6268	6.6519	4.7647
MATa Nat	BY4742-01	8.2756	6.2224	5.1903	5.8032	6.325	4.7517
MATa Nat	BY4742-02	7.576	5.7429	5.1026	5.9729	6.1032	4.728
MATa Nat	BY4742-03	7.5173	5.9424	4.8428	5.7893	5.9228	4.8233
MATa Nat	BY4742-04	6.9195	5.7524	4.9927	5.3821	6.0126	4.326
MATa Nat	BY4742-05	6.0974	5.1277	4.077	5.4871	5.6552	3.7968
MATa Nat	BY4742-06	6.4536	6.0849	4.9768	5.5123	5.7781	4.4952
MATa Nat	None-01	0	0	0	0	0	0
MATa Nat	None-02	0	0	0	0	0	0
MATa Nat	None-03	0	0	0	0	0	0
MATa Nat	None-04	0	0	0	0	0	0
MATa Nat	None-05	0	0	0	0	0	0
MATa Nat	None-06	0	0	0	0	0	0
MATa Nat	None-07	0	0	0	0	0	0
MATa Nat	None-08	0	0	0	0	0	0
MATa Nat	None-09	0	0	0	0	0	0
MATa Nat	None-10	0	0	0	0	0	0
MATa Nat	None-11	0	0	0	0	0	0
MATa Nat	None-12	0	0	0	0	0	0
MATa Nat	None-13	0	0	0	0	0	0
MATa Nat	None-14	0	0	0	0	0	0
MATa Nat	None-15	0	0	0	0	0	0
MATa Nat	None-16	0	0	0	0	0	0
MATa Nat	None-17	0	0	0	0	0	0
MATa Nat	None-18	0	0	0	0	0	0
MATa Nat	None-19	0	0	0	0	0	0
MATa Nat	None-20	0	0	0	0	0	0
MATa Nat	None-21	0	0	0	0	0	0
MATa Nat	None-22	0	0	0	0	0	0
MATa Nat	None-23	0	0	0	0	0	0
MATa Nat	None-24	0	0	0	0	0	0
MATa Nat	None-25	0	0	0	0	0	0
MATa Nat	None-26	0	0	0	0	0	0
MATa Nat	None-27	0	0	0	0	0	0
MATa Nat	None-28	0	0	0	0	0	0
MATa Nat	None-29	0	0	0	0	0	0
MATa Nat	None-30	0	0	0	0	0	0
MATa Nat	None-31	0	0	0	0	0	0
MATa Nat	None-32	0	0	0	0	0	0
MATa Nat	None-33	0	0	0	0	0	0
MATa Nat	bck2del::natMXSGAa-01	7.9138	7.9721	6.3182	5.9903	5.6985	4.3817
MATa Nat	bfa1del::natMXSGAa-01	6.7941	6.7069	5.7002	5.441	6.015	3.9423
MATa Nat	bfa1del::natMXa-01	6.9418	6.878	5.0297	4.6965	6.0066	4.1542
MATa Nat	bub1del::natMXa-01	3.4993	3.7352	2.6843	0.1803	2.6984	2.1691
MATa Nat	bub2del::natMXa-01	6.8324	5.9335	4.662	5.3901	6.1172	4.1946
MATa Nat	bub3del::natMXa-01	3.4669	3.4563	2.2345	0.3305	2.6042	1.9349
MATa Nat	cdc55del::natMXSGAa-01	8.3103	8.5573	5.2987	1.9222	6.4996	4.2472
MATa Nat	cdc55del::natMXa-01	0	0	0	1.0484	0.6238	0
MATa Nat	cdh1del::natMXSGAa-01	6.8896	5.6288	5.3715	2.1894	3.1816	2.4416
MATa Nat	cdh1del::natMXa-01	5.2512	4.9235	3.884	4.171	4.0541	2.6901
MATa Nat	clb1del::natMXSGAa-01	6.2775	5.646	4.9777	5.5119	5.8494	3.5591
MATa Nat	clb1del::natMXa-01	6.7185	6.6294	4.6603	5.7131	6.2522	4.1806
MATa Nat	clb2del::natMXa-01	7.424	6.6291	5.3654	6.0971	5.7958	4.7174
MATa Nat	clb5del::natMXSGAa-01	5.7173	5.2984	4.5429	4.7143	1.8311	2.8928
MATa Nat	clb5del::natMXa-01	6.4142	6.1499	4.9627	5.9051	2.5772	3.358
MATa Nat	cln1del::natMXSGAa-01	7.1263	6.3671	5.3952	5.6714	6.1776	3.9985
MATa Nat	cln1del::natMXa-01	6.3701	7.4764	4.1322	5.5446	4.0869	4.2189
MATa Nat	cln2del::natMXSGAa-01	7.8886	7.4296	5.6519	5.9687	6.0267	4.3604
MATa Nat	cln2del::natMXa-01	9.2673	5.7666	5.5431	6.4066	7.3246	5.4176
MATa Nat	cln3del::natMXSGAa-01	7.0432	7.8612	5.9621	6.9972	4.765	4.1259
MATa Nat	fkh1del::natMXa-01	7.1324	6.3243	4.7011	6.157	6.1253	4.2977
MATa Nat	fkh2del::natMXa-01	0	0	0	0	0	0
MATa Nat	ibd2del::natMXa-01	6.516	6.7044	4.9907	6.1526	6.7083	4.2532
MATa Nat	lte1del::natMXSGAa-01	7.1182	6.9635	5.8799	3.3846	6.3949	4.2815
MATa Nat	lte1del::natMXa-01	5.5679	5.3134	4.346	5.8025	1.4046	3.1222
MATa Nat	mad1del::natMXa-01	6.6449	5.8099	4.7384	2.5387	6.219	3.7736
MATa Nat	mad2del::natMXSGAa-01	7.175	6.7722	5.4753	7.552	6.4815	4.4655
MATa Nat	mad2del::natMXa-01	7.5525	6.6372	5.3183	3.2303	6.5801	4.3887
MATa Nat	mad3del::natMXa-01	7.6095	6.4155	5.0492	3.9834	6.8963	4.473
MATa Nat	mbp1del::natMXSGAa-01	7.0412	6.9269	5.4404	6.3095	5.9864	4.3664
MATa Nat	mbp1del::natMXSGAa-02	6.4066	6.4363	5.4219	6.264	5.7409	4.043
MATa Nat	mbp1del::natMXa-01	6.9646	6.3359	4.929	6.5761	6.5481	4.4973
MATa Nat	nrm1del::natMXSGAa-01	7.9402	6.8873	6.0141	6.0985	6.4948	4.447
MATa Nat	nrm1del::natMXa-01	8.5638	6.6541	5.4568	6.9773	7.0429	5.0032
MATa Nat	sic1del::natMXa-01	8.9733	5.9315	4.1589	6.5236	7.234	5.084
MATa Nat	swe1del::natMXSGAa-01	9.72	7.8299	6.552	6.5551	6.9561	4.784
MATa Nat	swe1del::natMXa-01	8.2252	5.6078	4.6292	5.9073	7.3769	4.8536
MATa Nat	swi4del::natMXSGAa-01	6.4524	6.6307	6.2641	6.6019	5.6784	3.2494
MATa Nat	swi4del::natMXSGAa-02	7.2789	7.0807	5.9737	6.0997	5.9926	4.4131
MATa Nat	swi4del::natMXa-01	8.0407	4.7672	5.196	6.3888	6.4794	2.1893
MATa Nat	swi5del::natMXSGAa-01	7.8258	8.4698	5.6602	6.2441	5.6162	4.421
MATa Nat	swi5del::natMXa-01	7.3931	5.4018	4.1666	4.8853	6.2891	4.4646
MATa Nat	swi6del::natMXSGAa-01	7.3615	7.8042	4.7483	4.2645	4.8133	4.2674
MATa Nat	swi6del::natMXa-01	6.9689	5.0962	3.8821	6.2501	2.7658	2.6482
MATa Nat	whi3del::natMXSGAa-01	6.9594	7.1444	5.2193	3.3269	5.1705	4.2473
MATa Nat	whi3del::natMXa-01	8.3149	5.3492	4.1988	4.5147	7.1651	4.6697
MATa Nat	whi5del::natMXSGAa-01	8.9104	7.9141	5.7834	7.4767	7.4775	5.3125
MATa Nat	whi5del::natMXSGAa-02	8.2605	7.9454	6.3588	4.2171	4.209	4.5063
MATa Nat	yhp1del::natMXSGAa-01	8.1194	7.8469	5.8255	6.306	6.1957	4.7152
MATa Nat	yhp1del::natMXa-01	9.5775	6.6643	5.4835	7.0804	8.2019	5.3327
MATa Nat	yox1del::natMXSGAa-01	8.4658	6.8097	6.4578	6.7626	6.4581	4.7961
MATa Kan	BY4741-01	8.0898	10.4959	5.98	6.672	6.5977	6.0642
MATa Kan	BY4741-02	7.5353	8.9788	5.9412	6.7786	6.4833	5.8014
MATa Kan	BY4741-03	7.2476	8.7126	5.5904	6.7211	6.0558	5.2399
MATa Kan	BY4741-04	7.4625	8.1013	5.6717	5.6881	5.9763	5.5086
MATa Kan	BY4741-05	6.2211	6.2435	5.0814	5.4501	5.5831	4.651
MATa Kan	BY4741-06	5.6816	6.489	5.2872	5.0724	5.1979	4.3396
MATa Kan	BY4742-01	7.1476	6.8896	5.0592	5.4345	5.2733	4.8269
MATa Kan	BY4742-02	6.6652	6.1541	4.6148	5.4762	5.3874	4.8547
MATa Kan	BY4742-03	6.3282	6.4006	4.4924	5.2835	5.0111	4.361
MATa Kan	BY4742-04	5.4999	5.6836	4.6653	4.2003	4.7809	4.0799
MATa Kan	BY4742-05	5.5664	4.753	4.2113	4.6456	4.8427	3.7828
MATa Kan	BY4742-06	5.913	6.1057	4.8538	5.0457	5.0804	4.1232
MATa Kan	None-01	0	0	0	0	0	0
MATa Kan	None-02	0	0	0	0	0	0
MATa Kan	None-03	0	0	0	0	0	0
MATa Kan	None-04	0	0	0	0	0	0
MATa Kan	None-05	0	0	0	0	0	0
MATa Kan	None-06	0	0	0	0	0	0
MATa Kan	None-07	0	0	0	0	0	0
MATa Kan	None-08	0	0	0	0	0	0
MATa Kan	None-09	0	0	0	0	0	0
MATa Kan	None-10	0	0	0	0	0	0
MATa Kan	None-11	0	0	0	0	0	0
MATa Kan	None-12	0	0	0	0	0	0
MATa Kan	None-13	0	0	0	0	0	0
MATa Kan	None-14	0	0	0	0	0	0
MATa Kan	None-15	0	0	0	0	0	0
MATa Kan	None-16	0	0	0	0	0	0
MATa Kan	None-17	0	0	0	0	0	0
MATa Kan	None-18	0	0	0	0	0	0
MATa Kan	None-19	0	0	0	0	0	0
MATa Kan	None-20	0	0	0	0	0	0
MATa Kan	bck2del::kanMXSGAa-01	5.5346	6.3027	5.2153	5.2242	4.8612	3.6264
MATa Kan	bck2del::kanMXSGAa-02	6.6892	7.4139	5.7275	5.9149	5.3358	4.1552
MATa Kan	bck2del::kanMXa-01	6.7399	5.8141	4.7858	5.2345	5.3743	4.3699
MATa Kan	bfa1del::kanMXSGAa-01	5.5414	5.8722	4.9984	4.1018	4.8263	3.6116
MATa Kan	bfa1del::kanMXa-01	5.668	6.0052	4.5641	3.9013	4.8089	3.8506
MATa Kan	bub1del::kanMXa-01	3.3929	3.7323	2.5175	0.1801	2.3625	2.6593
MATa Kan	bub2del::kanMXSGAa-01	6.4585	6.2988	5.2495	4.9732	5.4206	4.0839
MATa Kan	bub2del::kanMXa-01	5.0101	4.8349	4.5875	4.1757	3.947	3.3585
MATa Kan	bub3del::kanMXa-01	3.1601	3.188	2.4561	0.1092	2.4628	2.0786
MATa Kan	cdc55del::kanMXa-01	2.9611	3.19	1.8251	1.4445	0.2441	1.0408
MATa Kan	cdh1del::kanMXSGAa-01	5.3919	5.1078	4.3327	1.9758	3.1871	2.9693
MATa Kan	cdh1del::kanMXa-01	4.6733	4.587	4.1473	3.8045	4.0127	2.8517
MATa Kan	clb1del::kanMXa-01	5.8889	6.2873	4.9028	5.0863	5.1731	3.8701
MATa Kan	clb2del::kanMXSGAa-01	5.7155	7.2452	5.2096	4.3634	3.7137	3.8316
MATa Kan	clb2del::kanMXa-01	6.3476	6.5715	5.4788	5.1909	4.9232	4.4325
MATa Kan	clb5del::kanMXSGAa-01	5.6609	6.4319	5.0212	4.8056	1.6724	3.1809
MATa Kan	clb5del::kanMXa-01	5.0007	5.3795	4.7011	4.7605	1.7589	2.7591
MATa Kan	clb6del::kanMXSGAa-01	6.0823	6.6943	5.223	4.9261	5.2924	3.9814
MATa Kan	clb6del::kanMXa-01	5.0356	5.2531	4.4508	4.0875	5.0061	3.6285
MATa Kan	cln1del::kanMXSGAa-01	5.9792	6.8686	5.172	4.8414	5.1567	3.761
MATa Kan	cln1del::kanMXa-01	6.5357	6.5794	5.0496	5.2883	5.0944	4.4578
MATa Kan	cln2del::kanMXSGAa-01	7.1885	8.3176	6.1493	5.2846	5.3559	5.0363
MATa Kan	cln2del::kanMXSGAa-02	5.8478	7.5136	5.283	4.4268	4.7014	3.8929
MATa Kan	cln2del::kanMXa-01	7.1721	6.1797	5.4758	5.2045	5.739	4.6502
MATa Kan	cln3del::kanMXSGAa-01	5.7113	6.1111	5.5594	4.7554	4.5022	3.9659
MATa Kan	cln3del::kanMXSGAa-02	6.1605	6.3576	5.5981	5.0314	4.6598	3.931
MATa Kan	cln3del::kanMXa-01	7.0491	6.646	6.1992	4.8914	5.3752	4.4783
MATa Kan	fkh1del::kanMXa-01	6.1606	6.2859	4.6685	5.367	5.3168	3.947
MATa Kan	fkh2del::kanMXSGAa-01	5.8409	6.7568	5.8878	5.95	3.9542	3.657
MATa Kan	fkh2del::kanMXa-01	6.5414	6.5597	5.0427	5.9406	5.2096	4.4948
MATa Kan	ibd2del::kanMXa-01	6.5536	6.6741	4.9529	5.4974	5.7559	4.3031
MATa Kan	lte1del::kanMXSGAa-01	5.7821	6.9547	5.1863	4.6776	3.9656	3.7997
MATa Kan	lte1del::kanMXa-01	6.0123	6.2805	4.6586	5.2819	4.1713	4.0837
MATa Kan	mad1del::kanMXa-01	5.9249	5.825	4.7215	2.3287	5.6924	3.9128
MATa Kan	mad2del::kanMXSGAa-01	5.5813	6.1167	4.7847	2.431	5.088	3.6546
MATa Kan	mad2del::kanMXa-01	6.6312	6.9717	5.2853	1.5819	4.9171	4.1738
MATa Kan	mad3del::kanMXa-01	5.9152	6.4041	4.7912	2.6005	5.1166	3.3954
MATa Kan	mbp1del::kanMXSGAa-01	5.9756	7.1388	5.0436	5.6116	5.3277	4.1361
MATa Kan	mbp1del::kanMXa-01	5.3084	5.0399	4.6002	5.3872	5.3433	3.8897
MATa Kan	msn5del::kanMXSGAa-01	5.8599	6.1597	4.9908	4.8602	4.2489	4.2527
MATa Kan	msn5del::kanMXa-01	6.4783	6.7085	5.2786	6.2393	4.874	4.1645
MATa Kan	nrm1del::kanMXa-01	4.9077	6.3951	4.4199	4.5653	4.4601	3.6408
MATa Kan	sic1del::kanMXSGAa-01	6.2871	6.9972	5.3728	4.8442	5.0788	4.6983
MATa Kan	sic1del::kanMXa-01	7.5292	6.3125	4.1649	5.5419	6.4947	4.7936
MATa Kan	swe1del::kanMXSGAa-01	6.9507	7.8917	5.8298	5.5885	4.8689	4.0926
MATa Kan	swe1del::kanMXa-01	7.3051	7.14	4.7247	5.234	6.1173	4.7193
MATa Kan	swi4del::kanMXSGAa-01	6.0359	6.6124	5.8054	6.0342	4.8469	3.4648
MATa Kan	swi4del::kanMXa-01	6.751	5.1892	4.7571	5.534	5.5803	2.8538
MATa Kan	swi5del::kanMXSGAa-01	6.3397	6.6872	4.7203	5.3909	4.7988	4.6248
MATa Kan	swi5del::kanMXa-01	6.6919	6.0376	4.1316	4.925	5.1065	4.2671
MATa Kan	swi6del::kanMXSGAa-01	5.8852	5.3844	4.4361	5.8469	2.2968	3.6701
MATa Kan	swi6del::kanMXSGAa-02	3.8179	2.7333	3.378	2.8039	0.6615	1.2859
MATa Kan	swi6del::kanMXa-01	5.4527	5.6069	4.035	4.6637	2.9939	2.3851
MATa Kan	whi3del::kanMXSGAa-01	4.9664	5.6678	3.8965	3.9903	5.1068	3.8618
MATa Kan	whi3del::kanMXa-01	6.4116	5.5222	3.7074	3.6651	5.561	4.4037
MATa Kan	whi4del::kanMXa-01	6.2925	6.136	4.2529	5.1895	5.9867	3.4873
MATa Kan	whi5del::kanMXSGAa-01	7.6196	7.9552	5.2291	6.1125	6.0896	4.9038
MATa Kan	whi5del::kanMXSGAa-02	6.2207	7.0766	5.1996	5.3424	5.2038	4.2161
MATa Kan	whi5del::kanMXa-01	7.3851	7.8019	5.5209	6.1039	6.6609	5.2443
MATa Kan	ydj1del::kanMXSGAa-01	6.6505	7.4502	5.6112	5.5218	5.2686	4.6088
MATa Kan	ydj1del::kanMXa-01	3.6573	3.6432	3.1322	1.9326	1.0352	2.2918
MATa Kan	yhp1del::kanMXSGAa-01	7.1398	8.2559	5.8417	5.4115	5.5479	4.8674
MATa Kan	yhp1del::kanMXa-01	6.4013	6.087	4.9224	5.6154	6.1429	4.0452
MATa Kan	yox1del::kanMXa-01	9.0343	9.9119	6.2222	6.3352	6.21	5.6453
