## Additional Data for "Genetic interactions derived from high-throughput phenotyping of 7,350 yeast cell cycle mutants": Additional Data Table 7.csv

Parent Plate	Gene	N	YPD Rate	YPD Score	YPG Rate	YPG Score	YPR Rate	YPR Score	YPD-Ben Rate	YPD-Ben Score	YPD-CPT Rate	YPD-CPT Score	YPD-HU Rate	YPD-HU Score
MATalpha nat	BY4741-01	1	8.37	1.2789	7.81	1.3594	6.76	1.2507	7.55	1.2271	6.62	1.3765	6.11	1.3762
MATalpha nat	BY4741-02	1	7.67	1.1721	7.07	1.2312	5.9	1.0916	7.64	1.2417	6.08	1.2636	5.58	1.2562
MATalpha nat	BY4741-03	1	7.19	1.0986	6.56	1.1411	5.38	0.996	7.36	1.1962	5.61	1.1658	4.78	1.0763
MATalpha nat	BY4741-04	1	7.49	1.1448	7.21	1.2541	6.55	1.2122	6.87	1.1169	5.83	1.2124	5.36	1.2081
MATalpha nat	BY4741-05	1	6.64	1.0154	6.21	1.0802	5.66	1.0466	6.77	1.1011	4.78	0.994	4.48	1.0086
MATalpha nat	BY4741-06	1	6.35	0.9708	6.23	1.0851	5.53	1.0222	6.4	1.0405	5.25	1.092	4.4	0.9914
MATalpha nat	BY4742-01	1	6.7	1.0243	5.15	0.8971	5.43	1.004	5.64	0.9163	4.71	0.9795	4.59	1.0343
MATalpha nat	BY4742-02	1	6.44	0.9846	4.98	0.8667	4.55	0.8414	5.9	0.9595	4.84	1.006	4.24	0.9552
MATalpha nat	BY4742-03	1	6.19	0.9463	5.29	0.9198	4.71	0.8706	5.56	0.9047	4.49	0.9327	4.01	0.9025
MATalpha nat	BY4742-04	1	5.64	0.8627	4.94	0.8601	4.86	0.8993	4.9	0.7974	4.38	0.9111	3.98	0.8958
MATalpha nat	BY4742-05	1	5.37	0.8209	4.69	0.8166	4.32	0.7987	5.14	0.8356	4.13	0.8583	3.5	0.7891
MATalpha nat	BY4742-06	1	5.79	0.8841	4.95	0.8608	4.88	0.9036	5.45	0.8866	4.5	0.936	3.82	0.8598
MATalpha nat	Wild-type	12	6.54	1	5.75	1	5.41	1	6.15	1	4.81	1	4.44	1
MATalpha nat	bck2del::natMXSGA@	1	6.44	0.9848	5.36	0.9322	5.24	0.9695	6.08	0.9881	4.23	0.8788	3.86	0.8687
MATalpha nat	bfa1del::natMX@	1	5.87	0.8978	5.49	0.9555	5.02	0.929	4.23	0.6884	4.48	0.932	4.07	0.9166
MATalpha nat	bfa1del::natMXSGA@	1	5.94	0.9078	5.02	0.8733	5.28	0.9759	4.43	0.7205	4.28	0.89	4.01	0.9042
MATalpha nat	bub1del::natMX@	1	3.52	0.5386	4.1	0.7129	3.21	0.5934	0.05	0.0076	2.8	0.5825	3.08	0.6934
MATalpha nat	bub1del::natMXSGA@	1	6.33	0.9671	5.42	0.9439	5.24	0.9687	5.59	0.9084	4.67	0.9705	3.96	0.8927
MATalpha nat	bub2del::natMX@	1	6.15	0.9392	5.42	0.9439	5.27	0.9743	5.31	0.8641	4.93	1.0248	4.33	0.9758
MATalpha nat	bub2del::natMXSGA@	1	6.21	0.9493	4.96	0.864	4.91	0.9077	4.77	0.7749	4.54	0.9437	3.84	0.8649
MATalpha nat	bub3del::natMX@	1	3.04	0.4641	3.09	0.5382	2.95	0.5457	0	0	2.23	0.4631	2.24	0.5046
MATalpha nat	bub3del::natMXSGA@	1	6.11	0.9339	5.29	0.9199	5.07	0.9373	5.95	0.9673	4.88	1.0152	3.95	0.889
MATalpha nat	cdc55del::natMX@	1	1.54	0.2358	0	0	0	0	0.57	0.0922	0	0	0	0
MATalpha nat	cdc55del::natMXSGA@	1	2.82	0.4313	1.88	0.3268	1.74	0.322	1.07	0.1741	0.24	0.0495	0.28	0.0623
MATalpha nat	cdh1del::natMX@	1	5.34	0.8159	4.45	0.7753	4.56	0.8432	4.5	0.731	2.79	0.5797	3.15	0.7102
MATalpha nat	cdh1del::natMXSGA@	1	4.85	0.7409	4.44	0.773	4.35	0.8048	4.72	0.7666	3.52	0.7319	2.99	0.6736
MATalpha nat	clb1del::natMX@	1	6.1	0.9316	5.03	0.8761	5.37	0.9942	6.51	1.0581	4.55	0.9446	3.8	0.8556
MATalpha nat	clb1del::natMXSGA@	1	5.96	0.9109	4.84	0.8417	5.07	0.9383	5.81	0.9447	4.46	0.9266	3.6	0.8099
MATalpha nat	clb2del::natMX@	1	6.37	0.9737	6.23	1.0838	5.7	1.0538	5.71	0.929	4.26	0.8849	4.11	0.9253
MATalpha nat	clb2del::natMXSGA@	1	6.46	0.9878	5.92	1.0295	5.64	1.0425	5.76	0.9369	4.14	0.8602	3.9	0.879
MATalpha nat	clb5del::natMX@	1	5.25	0.803	5.28	0.9183	5.1	0.9429	5.9	0.9594	0.92	0.1921	2.5	0.5638
MATalpha nat	clb5del::natMXSGA@	1	5.06	0.7734	5.12	0.8918	4.82	0.8916	5.29	0.8597	0.81	0.1691	2.91	0.6565
MATalpha nat	clb6del::natMXSGA@	1	5.5	0.8398	4.71	0.8206	4.83	0.8927	5.06	0.823	4.36	0.9057	3.37	0.7598
MATalpha nat	cln1del::natMX@	1	5.6	0.8565	5.87	1.022	4.11	0.7597	5.9	0.9593	2.84	0.5895	3.48	0.7832
MATalpha nat	cln1del::natMXSGA@	1	6.33	0.9676	4.61	0.8027	4.96	0.917	5.74	0.9325	4.42	0.9183	3.51	0.7911
MATalpha nat	cln2del::natMX@	1	7.46	1.1394	6.8	1.1839	6.21	1.148	5.62	0.9142	4.71	0.9791	4.66	1.0505
MATalpha nat	cln2del::natMXSGA@	1	6.45	0.986	5.78	1.0065	5.73	1.0602	5.61	0.9123	4.12	0.8563	4.1	0.9231
MATalpha nat	cln3del::natMX@	1	6.14	0.9389	3.91	0.6812	5.07	0.9371	5.34	0.8674	3.81	0.7919	3.3	0.743
MATalpha nat	cln3del::natMXSGA@	1	5.5	0.8407	4.07	0.7083	4.74	0.8768	4.54	0.7378	3.45	0.7161	3.36	0.7573
MATalpha nat	fkh1del::natMX@	1	6.44	0.9843	6.67	1.1612	5.13	0.9498	6.48	1.0543	3.58	0.7445	3.67	0.8265
MATalpha nat	fkh1del::natMXSGA@	1	5.73	0.8754	4.78	0.8314	4.85	0.8966	5.58	0.9069	3.37	0.6996	3.87	0.8714
MATalpha nat	fkh2del::natMX@	1	6.87	1.0492	5.41	0.9418	5.07	0.9377	7.98	1.2968	4.76	0.9892	4.63	1.0423
MATalpha nat	fkh2del::natMXSGA@	1	6.23	0.9521	5.16	0.8984	4.98	0.921	6.28	1.0217	4.3	0.8934	3.96	0.8928
MATalpha nat	ibd2del::natMX@	1	6.36	0.9713	6.24	1.0868	5.34	0.9884	5.9	0.9594	4.08	0.8478	3.87	0.8714
MATalpha nat	ibd2del::natMXSGA@	1	6.12	0.9348	5.14	0.894	4.93	0.9115	5.77	0.9384	5.24	1.089	3.99	0.8991
MATalpha nat	lte1del::natMX@	1	5.71	0.8724	4.52	0.7872	5.23	0.9672	6.32	1.0274	4.59	0.9547	3.95	0.8905
MATalpha nat	lte1del::natMXSGA@	1	5.03	0.7687	5.31	0.924	4.59	0.8497	4.48	0.7277	1.27	0.2647	2.69	0.6058
MATalpha nat	mad1del::natMX@	1	5.49	0.8394	4.82	0.8385	5.01	0.9276	2.95	0.4792	4.65	0.9673	3.21	0.7238
MATalpha nat	mad1del::natMXSGA@	1	5.6	0.8562	4.81	0.838	4.94	0.9135	2.65	0.4305	5.01	1.0405	3.52	0.7917
MATalpha nat	mad2del::natMX@	1	5.64	0.862	5.47	0.9513	5.09	0.9408	2.6	0.4235	4.23	0.8794	3.4	0.7659
MATalpha nat	mad2del::natMXSGA@	1	5.42	0.8277	4.94	0.8603	4.92	0.9103	2.79	0.4543	4.54	0.943	3.32	0.7473
MATalpha nat	mad3del::natMX@	1	5.41	0.8275	5.57	0.9686	5.36	0.991	3.6	0.585	4.51	0.9371	3.07	0.6924
MATalpha nat	mad3del::natMXSGA@	1	5.41	0.8266	4.62	0.805	5	0.925	3.23	0.5247	4.19	0.8715	3.33	0.7509
MATalpha nat	mbp1del::natMX@	1	5.41	0.8272	4.8	0.8356	4.99	0.9235	6.41	1.0419	4.87	1.0131	3.61	0.8141
MATalpha nat	mbp1del::natMXSGA@	1	5.4	0.8252	4.26	0.7407	5.28	0.9758	5.79	0.9417	4.17	0.8664	3.24	0.7303
MATalpha nat	msn5del::natMXSGA@	1	5.03	0.7693	3.67	0.6384	4.4	0.814	5.58	0.908	3.4	0.7065	2.93	0.659
MATalpha nat	nrm1del::natMX@	1	7.05	1.078	5.01	0.8721	5.59	1.0341	7.25	1.1784	5.12	1.0631	4.52	1.0188
MATalpha nat	nrm1del::natMXSGA@	1	5.96	0.9114	5.04	0.8768	4.98	0.9218	6.28	1.0212	4.26	0.8845	3.55	0.7988
MATalpha nat	sic1del::natMX@	1	7.1	1.0852	6.11	1.0639	4.64	0.8579	6.23	1.0123	5.58	1.1596	4.37	0.9834
MATalpha nat	sic1del::natMXSGA@	1	5.19	0.7926	5.69	0.9908	4.51	0.8351	4.43	0.7195	4.09	0.8504	3.35	0.754
MATalpha nat	swe1del::natMX@	1	7.09	1.084	6.12	1.0652	5.15	0.9522	5.79	0.9421	5.2	1.0801	4.24	0.9556
MATalpha nat	swe1del::natMXSGA@	1	5.83	0.8908	4.81	0.8367	5.1	0.9433	5.01	0.8141	4.52	0.9392	3.57	0.8051
MATalpha nat	swi4del::natMX@	1	6.42	0.9819	4.67	0.8133	4.81	0.8901	7.16	1.1638	4.52	0.9385	2.64	0.5953
MATalpha nat	swi4del::natMXSGA@	1	6.06	0.9262	4.92	0.8569	5.02	0.9282	6.44	1.0473	4.11	0.8548	2.66	0.599
MATalpha nat	swi5del::natMX@	1	5.19	0.7932	5.11	0.8885	3.62	0.669	5.15	0.837	5.2	1.0806	4.7	1.0594
MATalpha nat	swi5del::natMXSGA@	1	5.92	0.9053	5.44	0.9468	4.84	0.8957	5.48	0.8903	4.18	0.8693	3.54	0.7967
MATalpha nat	swi6del::natMX@	1	6.08	0.9286	4.08	0.7096	4.15	0.7669	6.83	1.1107	1.61	0.3343	2.74	0.6167
MATalpha nat	swi6del::natMXSGA@	1	4.43	0.677	3.68	0.6413	3.83	0.708	4.79	0.7795	1.37	0.2857	2.01	0.4538
MATalpha nat	whi3del::natMX@	1	6.78	1.0361	4.5	0.7836	3.8	0.703	3.92	0.6367	5.02	1.0427	4.17	0.9384
MATalpha nat	whi3del::natMXSGA@	1	4.32	0.6608	3.71	0.6457	3.89	0.72	3.81	0.6193	3.99	0.8295	3	0.6748
MATalpha nat	whi4del::natMXSGA@	1	5.18	0.7912	4.37	0.7602	4.37	0.8092	5.04	0.8193	4.41	0.9167	3.05	0.6874
MATalpha nat	whi5del::natMX@	1	6.76	1.0324	5.61	0.9765	5.01	0.927	6.73	1.0937	5.34	1.109	4.74	1.0684
MATalpha nat	whi5del::natMXSGA@	1	5.58	0.8528	5.35	0.9303	4.74	0.877	5.59	0.9093	4.31	0.8952	3.56	0.8012
MATalpha nat	yhp1del::natMX@	1	7.83	1.1973	5.34	0.9289	5.78	1.0696	8.03	1.3061	5.77	1.1988	4.85	1.0914
MATalpha nat	yhp1del::natMXSGA@	1	5.56	0.8504	4.33	0.7529	5.1	0.9441	5.6	0.9109	4.32	0.8973	3.26	0.7351
MATalpha nat	yox1del::natMX@	1	0	0	0	0	0	0	0	0	0	0	0	0
MATalpha nat	yox1del::natMXSGA@	1	5.99	0.9151	4.85	0.8436	5.17	0.9562	6.26	1.0181	4.5	0.9352	3.59	0.809
MATalpha kan	BY4741-01	1	8.39	1.2665	6.84	1.0442	5.99	1.1561	6.71	1.22	8.73	1.1973	6.06	1.1284
MATalpha kan	BY4741-02	1	7.5	1.1319	7.96	1.2155	5.79	1.1173	6.73	1.2236	8.72	1.1965	6.13	1.1422
MATalpha kan	BY4741-03	1	7.22	1.0904	8.32	1.2703	6.09	1.1747	6.44	1.1712	8.45	1.1593	5.91	1.101
MATalpha kan	BY4741-04	1	7.87	1.188	7.28	1.112	5.7	1.0996	6.14	1.1173	8.6	1.1799	6.46	1.2031
MATalpha kan	BY4741-05	1	6.59	0.9946	6.61	1.0095	5.58	1.0762	5.66	1.0292	8.38	1.1498	6.24	1.1625
MATalpha kan	BY4741-06	1	6.28	0.9479	6.92	1.0565	5.76	1.1118	5.69	1.0358	7.43	1.0195	5.35	0.9968
MATalpha kan	BY4742-01	1	6.89	1.0393	5.51	0.8411	4.63	0.8936	4.98	0.9052	7.02	0.9628	5.06	0.9418
MATalpha kan	BY4742-02	1	6.66	1.0054	6.3	0.9624	4.46	0.8593	5.33	0.9697	7.15	0.9805	5.39	1.0032
MATalpha kan	BY4742-03	1	6.44	0.9712	6.49	0.9905	4.31	0.831	5.34	0.9708	6.92	0.9492	4.96	0.9231
MATalpha kan	BY4742-04	1	6.34	0.9561	5.8	0.886	4.72	0.9109	4.65	0.8461	6.52	0.8945	5.27	0.9807
MATalpha kan	BY4742-05	1	5.67	0.8563	5.26	0.8026	4.41	0.8508	4.57	0.8313	6.07	0.8325	5.06	0.9429
MATalpha kan	BY4742-06	1	6.18	0.932	6.16	0.9398	4.79	0.9238	5.26	0.9562	6.62	0.9086	5.13	0.9543
MATalpha kan	Wild-type	12	6.63	1	6.55	1	5.18	1	5.5	1	7.29	1	5.37	1
MATalpha kan	bck2del::kanMX@	1	7.33	1.1065	6.19	0.9446	4.4	0.8478	5.79	1.054	7.38	1.0119	5.33	0.9915
MATalpha kan	bck2del::kanMXSGA@	1	6.79	1.0243	6.73	1.0271	4.9	0.9456	5.33	0.9698	6.66	0.913	4.3	0.8015
MATalpha kan	bfa1del::kanMX@	1	6.32	0.9541	5.62	0.8584	4.63	0.8937	3.62	0.6582	6.67	0.9148	5.24	0.9751
MATalpha kan	bfa1del::kanMXSGA@	1	6.05	0.9123	5.37	0.8197	4.67	0.901	3.87	0.7034	6.58	0.9029	4.24	0.7901
MATalpha kan	bub1del::kanMXSGA@	1	6.12	0.9235	6.03	0.9209	4.72	0.9107	2.23	0.4055	6.42	0.8806	4.32	0.8042
MATalpha kan	bub2del::kanMX@	1	6.79	1.025	5.89	0.8989	4.81	0.9274	4.53	0.8236	7.3	1.0006	5.38	1.0017
MATalpha kan	bub2del::kanMXSGA@	1	6.47	0.9762	5.65	0.8627	4.81	0.928	4.52	0.8227	6.85	0.94	4.67	0.8696
MATalpha kan	bub3del::kanMX@	1	3.36	0.5072	3.22	0.4922	2.61	0.5028	0.13	0.0231	3.68	0.5043	2.98	0.5544
MATalpha kan	bub3del::kanMXSGA@	1	6.74	1.0169	6.5	0.9916	4.63	0.8935	2.33	0.4246	7.41	1.0164	4.75	0.884
MATalpha kan	cdc55del::kanMX@	1	3.85	0.5815	2.65	0.4039	2.21	0.4269	2.39	0.4345	0.93	0.1276	0.78	0.1447
MATalpha kan	cdc55del::kanMXSGA@	1	4.1	0.6181	4.16	0.6346	3	0.5786	1.94	0.3525	1.34	0.1844	1.51	0.2803
MATalpha kan	cdh1del::kanMX@	1	5.04	0.761	4.94	0.7543	3.93	0.7589	3.6	0.6542	4.48	0.6143	3.32	0.6175
MATalpha kan	cdh1del::kanMXSGA@	1	4.86	0.733	4.92	0.7511	4.08	0.7874	4.04	0.7344	5.33	0.7304	3.28	0.61
MATalpha kan	clb1del::kanMX@	1	6.19	0.9339	6.06	0.9246	4.97	0.9587	5.23	0.9509	6.95	0.9527	4.93	0.9175
MATalpha kan	clb1del::kanMXSGA@	1	6.16	0.9295	5.62	0.8582	5.08	0.9789	5.32	0.9676	7.01	0.9609	4.24	0.7892
MATalpha kan	clb2del::kanMX@	1	6.61	0.9979	6.8	1.0384	5.28	1.0185	5.08	0.9242	6.44	0.8829	5.82	1.0833
MATalpha kan	clb2del::kanMXSGA@	1	6.78	1.0226	7.1	1.0831	5.66	1.0915	5.33	0.9698	6.27	0.8605	4.76	0.8871
MATalpha kan	clb5del::kanMX@	1	3.64	0.5496	3.85	0.5878	3.44	0.6641	3.69	0.6706	0.78	0.1065	1.71	0.3187
MATalpha kan	clb5del::kanMXSGA@	1	5.27	0.7953	6.43	0.9824	4.76	0.9174	4.94	0.8979	1.44	0.1978	3.27	0.608
MATalpha kan	clb6del::kanMX@	1	5.8	0.8757	6.87	1.0482	4.7	0.9074	3.84	0.699	5.92	0.812	4.7	0.8757
MATalpha kan	clb6del::kanMXSGA@	1	5.49	0.8292	6.08	0.9288	4.87	0.9398	4.46	0.8108	6.6	0.9057	4.05	0.7546
MATalpha kan	cln1del::kanMX@	1	6.67	1.0069	6.94	1.0601	5.03	0.9708	4.47	0.813	5.22	0.7161	4.53	0.843
MATalpha kan	cln1del::kanMXSGA@	1	6.22	0.938	5.59	0.8538	4.58	0.8838	5.38	0.9781	6.65	0.9115	4.39	0.8167
MATalpha kan	cln2del::kanMX@	1	7.59	1.1448	5.66	0.8636	4.92	0.9493	5.26	0.9578	7.08	0.9703	5.85	1.0894
MATalpha kan	cln2del::kanMXSGA@	1	7.25	1.0937	5.81	0.8876	5.14	0.9905	5	0.9098	6.54	0.8966	4.86	0.9049
MATalpha kan	cln3del::kanMX@	1	7.32	1.1048	6.23	0.9518	5.54	1.0684	5.4	0.982	6.45	0.8844	5.51	1.0263
MATalpha kan	cln3del::kanMXSGA@	1	6.18	0.932	4.6	0.7023	3.89	0.7496	4.96	0.9018	5.01	0.6868	3.68	0.6856
MATalpha kan	fkh1del::kanMX@	1	6.67	1.0065	5.7	0.8701	4.59	0.8851	5.4	0.9818	6.17	0.8457	5.44	1.013
MATalpha kan	fkh1del::kanMXSGA@	1	5.99	0.9044	6.7	1.023	4.69	0.9051	5.9	1.0727	6.2	0.8497	4.01	0.7473
MATalpha kan	fkh2del::kanMX@	1	4.56	0.6883	2.08	0.3177	2.8	0.5395	4.2	0.7634	4.21	0.5772	2.8	0.5208
MATalpha kan	fkh2del::kanMXSGA@	1	6.24	0.941	5.62	0.8579	4.58	0.8824	6.29	1.1436	5.54	0.7595	4.73	0.8815
MATalpha kan	ibd2del::kanMX@	1	7.18	1.0837	6.83	1.0428	4.63	0.8934	6.53	1.1885	7.36	1.0093	6.08	1.1317
MATalpha kan	ibd2del::kanMXSGA@	1	6.02	0.9085	4.9	0.7484	4.73	0.912	5.73	1.0427	6.7	0.9194	4.62	0.8602
MATalpha kan	lte1del::kanMX@	1	6.92	1.0441	5.53	0.844	4.71	0.9079	5.67	1.0311	6.94	0.9513	6.22	1.1579
MATalpha kan	lte1del::kanMXSGA@	1	5.35	0.8076	5.02	0.7669	4.31	0.8318	4.69	0.8535	3.1	0.425	2.89	0.5376
MATalpha kan	mad1del::kanMX@	1	6.4	0.966	5.8	0.8851	4.47	0.8626	2.8	0.5103	7.18	0.9851	4.78	0.8904
MATalpha kan	mad1del::kanMXSGA@	1	5.75	0.8685	5.68	0.8674	4.3	0.8294	2.74	0.4987	6.39	0.8764	3.94	0.7331
MATalpha kan	mad2del::kanMX@	1	6.18	0.9328	6.07	0.9274	4.39	0.8464	2.9	0.5272	6.71	0.92	5.05	0.941
MATalpha kan	mad2del::kanMXSGA@	1	5.67	0.8551	5.97	0.911	4.4	0.8488	2.87	0.5223	6.2	0.85	4.05	0.7549
MATalpha kan	mad3del::kanMX@	1	6.56	0.9907	6.54	0.9989	4.49	0.8662	3.15	0.573	6.58	0.9025	4.8	0.8939
MATalpha kan	mad3del::kanMXSGA@	1	5.8	0.8752	5.58	0.8523	4.69	0.9051	3.35	0.6087	6.38	0.8749	4.24	0.7887
MATalpha kan	mbp1del::kanMX@	1	6.22	0.9385	6.88	1.0504	4.97	0.9583	5.62	1.0223	6.92	0.9484	5.03	0.9363
MATalpha kan	mbp1del::kanMXSGA@	1	5.87	0.8853	5.48	0.837	4.94	0.952	6.52	1.1861	6.73	0.9231	4.45	0.8291
MATalpha kan	msn5del::kanMX@	1	0	0	0	0	0	0	0	0	0	0	0	0
MATalpha kan	msn5del::kanMXSGA@	1	5.32	0.8035	4.64	0.7086	4.25	0.8189	6.07	1.105	5.23	0.7169	4.04	0.7527
MATalpha kan	nrm1del::kanMX@	1	5.3	0.8	4.96	0.7567	4.35	0.8382	5.38	0.9783	6.78	0.9302	5.21	0.9695
MATalpha kan	nrm1del::kanMXSGA@	1	5.88	0.8881	6.96	1.0627	5.06	0.9766	5.52	1.0045	6.48	0.8892	4.6	0.8566
MATalpha kan	sic1del::kanMX@	1	7.88	1.1893	6.3	0.9621	4.19	0.8081	4.99	0.9074	7.42	1.0172	5.26	0.98
MATalpha kan	sic1del::kanMXSGA@	1	6.03	0.9095	5.89	0.8996	3.72	0.7166	4.44	0.8074	6.27	0.8598	3.99	0.7432
MATalpha kan	ssa1del::kanMXSGA@	1	6.1	0.9203	5.23	0.799	4.38	0.8452	4.55	0.8284	6.67	0.9142	4.58	0.8519
MATalpha kan	swe1del::kanMX@	1	7.24	1.092	6.06	0.9247	4.22	0.8141	4.36	0.7925	8.1	1.1109	5.12	0.9539
MATalpha kan	swe1del::kanMXSGA@	1	6.04	0.9117	5.87	0.8967	4.57	0.8808	4.29	0.78	6.98	0.9577	4.52	0.841
MATalpha kan	swi4del::kanMX@	1	7.05	1.0646	5.91	0.9029	4.6	0.8877	6.39	1.163	7.21	0.9883	3.96	0.7378
MATalpha kan	swi4del::kanMXSGA@	1	6.34	0.9572	5.01	0.7642	5.07	0.978	5.53	1.0069	6.27	0.8603	3.35	0.6245
MATalpha kan	swi5del::kanMX@	1	6.18	0.9328	6.08	0.9274	3.84	0.7397	4.47	0.8132	7.75	1.063	5.77	1.0746
MATalpha kan	swi5del::kanMXSGA@	1	5.69	0.8583	4.7	0.7174	4.26	0.8223	4.69	0.8535	6.35	0.8711	4.22	0.7851
MATalpha kan	swi6del::kanMX@	1	5.92	0.8941	3.87	0.5908	3.41	0.6578	5.96	1.0849	2.64	0.3617	3.17	0.591
MATalpha kan	swi6del::kanMXSGA@	1	4.3	0.6486	2.64	0.4029	2.89	0.5579	4.33	0.7885	2.17	0.2976	2.03	0.3786
MATalpha kan	whi3del::kanMX@	1	6.8	1.0256	5.36	0.8181	3.63	0.7011	3.66	0.6663	7.34	1.006	5.8	1.0802
MATalpha kan	whi3del::kanMXSGA@	1	4.67	0.705	4.14	0.6321	3.6	0.6952	3.24	0.5886	6.12	0.8394	4.1	0.7641
MATalpha kan	whi4del::kanMX@	1	6.48	0.978	6.07	0.9269	4.24	0.8171	5.13	0.9331	7.47	1.0247	5.42	1.0094
MATalpha kan	whi4del::kanMXSGA@	1	5.29	0.7979	5.23	0.7982	4.24	0.8177	4.36	0.7933	6.44	0.8835	4.01	0.7457
MATalpha kan	whi5del::kanMX@	1	6.87	1.0361	6.32	0.9649	4.62	0.8902	5.87	1.0686	7.74	1.0619	6.08	1.1313
MATalpha kan	whi5del::kanMXSGA@	1	5.63	0.8491	5.74	0.8762	4.56	0.8786	5.04	0.9177	6.72	0.9222	4.54	0.8447
MATalpha kan	ydj1del::kanMX@	1	4.05	0.6108	3.35	0.5114	3.29	0.6352	2.21	0.4012	1.1	0.1506	2.05	0.3808
MATalpha kan	ydj1del::kanMXSGA@	1	2.95	0.4445	3.02	0.4605	2.97	0.5727	1.79	0.3262	1.24	0.1704	2.03	0.3787
MATalpha kan	yhp1del::kanMX@	1	6.91	1.0425	7.08	1.0805	4.63	0.8921	5.27	0.9594	7.25	0.9946	5.28	0.9828
MATalpha kan	yhp1del::kanMXSGA@	1	5.42	0.818	5.79	0.884	4.84	0.9329	4.73	0.8611	6.72	0.9212	4.34	0.8073
MATalpha kan	yox1del::kanMX@	1	7.1	1.0719	5.42	0.8271	4.67	0.8998	6.14	1.1176	8.08	1.1078	4.78	0.8908
MATalpha kan	yox1del::kanMXSGA@	1	6	0.9053	6.29	0.96	4.96	0.9574	5.74	1.0451	6.62	0.9077	4.43	0.8253
MATa nat	BY4741-01	1	9.13	1.2188	7.8	1.2584	6.63	1.286	7.71	1.2317	7.57	1.1653	6.31	1.3159
MATa nat	BY4741-02	1	8.74	1.1667	7.57	1.2221	6.13	1.1883	7.56	1.2066	7.24	1.1141	5.73	1.1938
MATa nat	BY4741-03	1	8.05	1.0743	7.98	1.2877	5.6	1.0855	7.54	1.2048	6.82	1.0494	5.92	1.2344
MATa nat	BY4741-04	1	9.87	1.318	8.32	1.3438	6.31	1.2232	7.61	1.2154	8.02	1.2348	5.97	1.2437
MATa nat	BY4741-05	1	7.14	0.9529	6.13	0.9904	4.84	0.9389	6.45	1.0296	6.6	1.016	4.4	0.918
MATa nat	BY4741-06	1	7.01	0.9359	7.04	1.1367	5.63	1.0915	6.74	1.0768	6.72	1.0353	4.8	1.0015
MATa nat	BY4742-01	1	8.21	1.0967	6.25	1.0096	5.2	1.0084	5.9	0.942	6.39	0.984	4.79	0.9985
MATa nat	BY4742-02	1	7.52	1.0039	5.77	0.9318	5.11	0.9916	6.08	0.9704	6.17	0.9496	4.76	0.9933
MATa nat	BY4742-03	1	7.46	0.9961	5.97	0.9642	4.85	0.9405	5.89	0.9398	5.98	0.9213	4.86	1.0134
MATa nat	BY4742-04	1	6.86	0.9156	5.78	0.9331	5.03	0.9762	5.36	0.8561	6.04	0.9293	4.33	0.9031
MATa nat	BY4742-05	1	6.05	0.8081	5.16	0.8323	4.09	0.7923	5.7	0.9109	5.76	0.8867	3.83	0.7986
MATa nat	BY4742-06	1	6.41	0.8553	6.12	0.9873	4.99	0.967	5.62	0.8972	5.84	0.8995	4.53	0.9446
MATa nat	Wild-type	12	7.49	1	6.19	1	5.16	1	6.26	1	6.49	1	4.8	1
MATa nat	bck2del::natMXSGAa	1	7.86	1.0489	8.01	1.2935	6.33	1.2273	6.11	0.9749	5.76	0.8873	4.42	0.9208
MATa nat	bfa1del::natMXSGAa	1	6.75	0.9005	6.74	1.0882	5.71	1.1075	5.54	0.8844	6.08	0.9363	3.97	0.8286
MATa nat	bfa1del::natMXa	1	6.88	0.9185	6.91	1.1156	5.07	0.9834	4.68	0.747	6.03	0.9284	4.16	0.8673
MATa nat	bub1del::natMXa	1	3.47	0.463	3.75	0.6059	2.71	0.5248	0.18	0.0287	2.71	0.4171	2.17	0.4528
MATa nat	bub2del::natMXa	1	6.77	0.9041	5.96	0.9624	4.7	0.9115	5.37	0.8574	6.14	0.9455	4.2	0.8757
MATa nat	bub3del::natMXa	1	3.44	0.4587	3.47	0.5606	2.25	0.4369	0.34	0.0537	2.63	0.4056	1.95	0.4067
MATa nat	cdc55del::natMXSGAa	1	8.24	1.0996	8.6	1.388	5.34	1.036	1.91	0.3058	6.52	1.0046	4.25	0.8867
MATa nat	cdc55del::natMXa	1	0	0	0	0	0	0	1.09	0.1744	0.63	0.0964	0	0
MATa nat	cdh1del::natMXSGAa	1	6.84	0.9132	5.66	0.9133	5.38	1.0433	2.23	0.3562	3.22	0.496	2.46	0.5134
MATa nat	cdh1del::natMXa	1	5.21	0.6961	4.95	0.7989	3.89	0.7541	4.43	0.708	4.1	0.6314	2.71	0.5659
MATa nat	clb1del::natMXSGAa	1	6.23	0.8322	5.67	0.9161	4.99	0.9669	5.63	0.8986	5.92	0.911	3.59	0.7486
MATa nat	clb1del::natMXa	1	6.68	0.8919	6.67	1.0761	4.64	0.8995	5.94	0.9488	6.37	0.9803	4.25	0.8852
MATa nat	clb2del::natMXa	1	7.38	0.9855	6.67	1.076	5.34	1.0355	6.34	1.0122	5.9	0.9086	4.79	0.9994
MATa nat	clb5del::natMXSGAa	1	5.67	0.7565	5.32	0.8594	4.58	0.8883	4.7	0.7499	1.84	0.283	2.9	0.6039
MATa nat	clb5del::natMXa	1	6.37	0.8501	6.18	0.9979	4.97	0.9641	6.01	0.9604	2.61	0.4013	3.39	0.7061
MATa nat	cln1del::natMXSGAa	1	7.06	0.943	6.4	1.0328	5.44	1.0549	5.65	0.9021	6.2	0.9548	4	0.8348
MATa nat	cln1del::natMXa	1	6.31	0.8429	7.51	1.2127	4.17	0.808	5.52	0.8819	4.1	0.6317	4.22	0.8807
MATa nat	cln2del::natMXSGAa	1	7.82	1.0438	7.47	1.2051	5.7	1.1051	5.95	0.9494	6.05	0.9315	4.37	0.9103
MATa nat	cln2del::natMXa	1	9.19	1.2263	5.79	0.9354	5.59	1.0838	6.38	1.0191	7.35	1.1321	5.43	1.131
MATa nat	cln3del::natMXSGAa	1	6.98	0.932	7.9	1.2751	6.01	1.1658	6.97	1.113	4.78	0.7365	4.13	0.8613
MATa nat	fkh1del::natMXa	1	7.07	0.9438	6.35	1.0258	4.74	0.9192	6.13	0.9793	6.15	0.9467	4.3	0.8972
MATa nat	fkh2del::natMXa	1	0	0	0	0	0	0	0	0	0	0	0	0
MATa nat	ibd2del::natMXa	1	6.47	0.8637	6.74	1.0878	5	0.9698	6.41	1.0236	6.83	1.0524	4.32	0.9008
MATa nat	lte1del::natMXSGAa	1	7.06	0.9419	7	1.1295	5.93	1.1497	3.37	0.5384	6.42	0.9884	4.29	0.8938
MATa nat	lte1del::natMXa	1	5.54	0.7392	5.34	0.8625	4.33	0.8389	5.5	0.8789	1.43	0.2202	3.17	0.6613
MATa nat	mad1del::natMXa	1	6.61	0.8823	5.84	0.943	4.72	0.9149	2.69	0.4301	6.34	0.9756	3.83	0.7993
MATa nat	mad2del::natMXSGAa	1	7.11	0.9494	6.8	1.0985	5.52	1.0706	7.52	1.2013	6.51	1.0018	4.47	0.9322
MATa nat	mad2del::natMXa	1	7.51	1.0024	6.67	1.0773	5.3	1.0268	3.35	0.5354	6.7	1.0311	4.46	0.929
MATa nat	mad3del::natMXa	1	7.57	1.0099	6.45	1.0413	5.03	0.9747	4.13	0.6602	7.02	1.0806	4.54	0.9468
MATa nat	mbp1del::natMXSGAa	2	6.66	0.8897	6.71	1.0838	5.48	1.0619	6.26	1	5.89	0.9063	4.21	0.8778
MATa nat	mbp1del::natMXa	1	6.91	0.923	6.37	1.028	4.94	0.9577	6.69	1.069	6.62	1.0192	4.54	0.9455
MATa nat	nrm1del::natMXSGAa	1	7.88	1.0523	6.92	1.1175	6.03	1.1682	6.2	0.9901	6.56	1.0108	4.48	0.9349
MATa nat	nrm1del::natMXa	1	8.49	1.1332	6.69	1.0793	5.5	1.067	6.95	1.1098	7.07	1.0886	5.01	1.0445
MATa nat	sic1del::natMXa	1	8.89	1.1874	5.96	0.9621	4.19	0.8132	6.5	1.0377	7.26	1.1181	5.09	1.0614
MATa nat	swe1del::natMXSGAa	1	9.65	1.2881	7.87	1.2705	6.57	1.2731	6.65	1.0625	7.03	1.0824	4.82	1.0052
MATa nat	swe1del::natMXa	1	8.15	1.0884	5.63	0.9096	4.67	0.9051	5.88	0.9396	7.41	1.1402	4.86	1.0133
MATa nat	swi4del::natMXSGAa	2	6.82	0.91	6.89	1.1124	6.13	1.1889	6.47	1.0329	5.9	0.9084	3.86	0.8054
MATa nat	swi4del::natMXa	1	7.97	1.064	4.79	0.7733	5.24	1.016	6.36	1.0162	6.5	1.0015	2.19	0.457
MATa nat	swi5del::natMXSGAa	1	7.76	1.0355	8.51	1.3738	5.71	1.1067	6.22	0.9932	5.64	0.8681	4.43	0.923
MATa nat	swi5del::natMXa	1	7.34	0.9798	5.43	0.8765	4.18	0.8098	4.97	0.7943	6.36	0.9792	4.5	0.9386
MATa nat	swi6del::natMXSGAa	1	7.3	0.9741	7.84	1.2659	4.79	0.9284	4.25	0.6783	4.83	0.744	4.27	0.8909
MATa nat	swi6del::natMXa	1	6.93	0.925	5.12	0.8272	3.87	0.7494	6.49	1.036	2.82	0.4335	2.69	0.5606
MATa nat	whi3del::natMXSGAa	1	6.91	0.9225	7.18	1.1593	5.23	1.0139	3.39	0.541	5.23	0.805	4.29	0.8935
MATa nat	whi3del::natMXa	1	8.25	1.1019	5.38	0.868	4.21	0.8161	4.6	0.7341	7.24	1.115	4.71	0.9813
MATa nat	whi5del::natMXSGAa	2	8.52	1.137	7.97	1.2864	6.1	1.1831	5.87	0.9377	5.88	0.9056	4.93	1.0283
MATa nat	yhp1del::natMXSGAa	1	8.07	1.0778	7.89	1.2736	5.8	1.1248	6.55	1.0459	6.31	0.971	4.79	0.9979
MATa nat	yhp1del::natMXa	1	9.49	1.2673	6.7	1.081	5.53	1.0722	7.05	1.1262	8.23	1.2677	5.34	1.1133
MATa nat	yox1del::natMXSGAa	1	8.42	1.1237	6.85	1.1053	6.43	1.2474	7.02	1.1214	6.57	1.0119	4.87	1.015
MATa kan	BY4741-01	1	8.34	1.2452	10.5	1.6206	5.97	1.1772	6.67	1.2222	6.89	1.2378	6.14	1.2728
MATa kan	BY4741-02	1	7.77	1.1599	8.99	1.3872	5.93	1.1697	6.77	1.2416	6.77	1.2163	5.88	1.2188
MATa kan	BY4741-03	1	7.47	1.1156	8.72	1.3458	5.58	1.1009	6.72	1.2317	6.33	1.136	5.31	1.1001
MATa kan	BY4741-04	1	7.73	1.1549	8.18	1.2621	5.68	1.1204	5.74	1.0522	6.25	1.1217	5.63	1.1668
MATa kan	BY4741-05	1	6.45	0.9636	6.3	0.973	5.09	1.0039	5.51	1.0099	5.84	1.0479	4.76	0.9864
MATa kan	BY4741-06	1	5.89	0.8799	6.56	1.0119	5.3	1.045	5.13	0.9405	5.43	0.9756	4.44	0.9207
MATa kan	BY4742-01	1	7.37	1.1002	6.89	1.0641	5.05	0.9961	5.43	0.9959	5.51	0.9893	4.89	1.0136
MATa kan	BY4742-02	1	6.87	1.026	6.16	0.9509	4.61	0.9086	5.48	1.0041	5.63	1.0107	4.92	1.0196
MATa kan	BY4742-03	1	6.52	0.974	6.4	0.9881	4.49	0.8844	5.28	0.9686	5.24	0.9401	4.42	0.9157
MATa kan	BY4742-04	1	5.7	0.8519	5.74	0.8857	4.68	0.9222	4.24	0.7781	5	0.8973	4.17	0.8653
MATa kan	BY4742-05	1	5.77	0.862	4.8	0.7407	4.22	0.8323	4.7	0.861	5.06	0.9089	3.87	0.8022
MATa kan	BY4742-06	1	6.13	0.9152	6.16	0.951	4.86	0.959	5.1	0.9348	5.31	0.9536	4.22	0.8745
MATa kan	Wild-type	12	6.7	1	6.48	1	5.07	1	5.45	1	5.57	1	4.82	1
MATa kan	bck2del::kanMXSGAa	2	6.35	0.9485	6.95	1.0727	5.49	1.0832	5.65	1.0363	5.33	0.9571	4	0.8284
MATa kan	bck2del::kanMXa	1	6.99	1.0432	5.87	0.9057	4.8	0.9459	5.29	0.9703	5.62	1.0087	4.47	0.9262
MATa kan	bfa1del::kanMXSGAa	1	5.72	0.8537	5.88	0.9077	4.99	0.9845	4.1	0.7523	5.04	0.9055	3.66	0.7591
MATa kan	bfa1del::kanMXa	1	5.91	0.8825	6.12	0.9443	4.59	0.9053	3.98	0.73	5.03	0.903	3.97	0.8239
MATa kan	bub1del::kanMXa	1	3.52	0.5255	3.77	0.5822	2.52	0.4976	0.18	0.033	2.47	0.4434	2.72	0.5639
MATa kan	bub2del::kanMXSGAa	1	6.62	0.9893	6.25	0.965	5.22	1.03	4.93	0.9032	5.66	1.0165	4.1	0.8503
MATa kan	bub2del::kanMXa	1	5.19	0.7758	4.88	0.7538	4.6	0.9065	4.22	0.7732	4.13	0.7408	3.43	0.7116
MATa kan	bub3del::kanMXa	1	3.28	0.4893	3.22	0.4969	2.46	0.4855	0.11	0.0198	2.57	0.4623	2.12	0.4403
MATa kan	cdc55del::kanMXa	1	3.08	0.4603	3.23	0.4986	1.84	0.3621	1.47	0.2699	0.26	0.0458	1.07	0.2217
MATa kan	cdh1del::kanMXSGAa	1	5.56	0.8306	5.11	0.7893	4.33	0.853	1.98	0.3626	3.33	0.5979	3.01	0.6239
MATa kan	cdh1del::kanMXa	1	4.87	0.7275	4.67	0.721	4.17	0.8225	3.89	0.7125	4.2	0.7535	2.94	0.6102
MATa kan	clb1del::kanMXa	1	6.1	0.9117	6.35	0.9801	4.91	0.9689	5.14	0.9429	5.41	0.9709	3.96	0.8202
MATa kan	clb2del::kanMXSGAa	1	5.9	0.8808	7.26	1.1203	5.2	1.026	4.37	0.8013	3.88	0.6968	3.89	0.8056
MATa kan	clb2del::kanMXa	1	6.58	0.9828	6.64	1.025	5.49	1.0831	5.25	0.9618	5.15	0.924	4.53	0.9397
MATa kan	clb5del::kanMXSGAa	1	5.81	0.8672	6.38	0.9854	5	0.9852	4.76	0.8727	1.75	0.3136	3.19	0.6623
MATa kan	clb5del::kanMXa	1	5.19	0.7744	5.43	0.8384	4.71	0.9292	4.81	0.8819	1.84	0.3301	2.82	0.5849
MATa kan	clb6del::kanMXSGAa	1	6.24	0.9317	6.64	1.0256	5.2	1.0248	4.88	0.8946	5.53	0.9925	4	0.829
MATa kan	clb6del::kanMXa	1	5.25	0.7841	5.35	0.8255	4.48	0.8827	4.17	0.7653	5.23	0.94	3.74	0.7762
MATa kan	cln1del::kanMXSGAa	1	6.13	0.9159	6.82	1.0523	5.15	1.0148	4.8	0.8793	5.39	0.967	3.78	0.7831
MATa kan	cln1del::kanMXa	1	6.77	1.0116	6.65	1.0256	5.06	0.998	5.34	0.979	5.32	0.9562	4.56	0.9453
MATa kan	cln2del::kanMXSGAa	2	6.76	1.0092	7.99	1.2336	5.73	1.1295	4.91	0.8995	5.26	0.9438	4.57	0.9465
MATa kan	cln2del::kanMXa	1	7.4	1.1045	6.19	0.955	5.47	1.0783	5.21	0.9545	6	1.0767	4.71	0.9768
MATa kan	cln3del::kanMXSGAa	2	6.12	0.9146	6.33	0.9764	5.51	1.0867	5.14	0.9423	4.64	0.8329	4.01	0.8303
MATa kan	cln3del::kanMXa	1	7.31	1.0914	6.72	1.0366	6.21	1.2249	4.94	0.9062	5.62	1.0089	4.58	0.9496
MATa kan	fkh1del::kanMXa	1	6.42	0.9591	6.41	0.9887	4.7	0.9258	5.48	1.0042	5.56	0.9984	4.07	0.8445
MATa kan	fkh2del::kanMXSGAa	1	6.06	0.9045	6.82	1.0532	5.9	1.1631	6.01	1.1021	4.13	0.7422	3.74	0.7752
MATa kan	fkh2del::kanMXa	1	6.72	1.0031	6.7	1.0335	4.91	0.9679	6.49	1.1906	5.1	0.9155	4.52	0.9376
MATa kan	ibd2del::kanMXa	1	6.73	1.0049	6.81	1.0516	4.82	0.9507	6.01	1.1018	5.63	1.0115	4.33	0.8976
MATa kan	lte1del::kanMXSGAa	1	5.93	0.8857	6.9	1.0655	5.16	1.0176	4.63	0.8495	4.14	0.7437	3.82	0.7912
MATa kan	lte1del::kanMXa	1	6.17	0.9219	6.41	0.9895	4.54	0.8942	5.77	1.0586	4.08	0.733	4.11	0.8519
MATa kan	mad1del::kanMXa	1	6.08	0.9085	5.95	0.9178	4.6	0.9063	2.55	0.4667	5.57	1.0003	3.94	0.8162
MATa kan	mad2del::kanMXSGAa	1	5.72	0.855	6.07	0.9371	4.76	0.9388	2.41	0.4415	5.31	0.9541	3.67	0.761
MATa kan	mad2del::kanMXa	1	6.81	1.0168	7.12	1.0984	5.15	1.0145	1.73	0.317	4.81	0.8641	4.2	0.8707
MATa kan	mad3del::kanMXa	1	6.07	0.9071	6.54	1.009	4.66	0.9196	2.84	0.5212	5.01	0.8991	3.42	0.7083
MATa kan	mbp1del::kanMXSGAa	1	6.13	0.9154	7.09	1.0937	5.02	0.9896	5.56	1.0191	5.56	0.9991	4.15	0.8612
MATa kan	mbp1del::kanMXa	1	5.45	0.814	5.14	0.7941	4.48	0.883	5.89	1.0797	5.23	0.939	3.91	0.8114
MATa kan	msn5del::kanMXSGAa	1	6.08	0.9076	6.22	0.9599	5	0.9864	4.91	0.8997	4.44	0.7975	4.35	0.9017
MATa kan	msn5del::kanMXa	1	6.65	0.9934	6.85	1.057	5.14	1.0132	6.82	1.2505	4.77	0.8565	4.19	0.8687
MATa kan	nrm1del::kanMXa	1	5.08	0.7592	6.45	0.996	4.43	0.8734	4.61	0.8444	4.66	0.8371	3.72	0.7716
MATa kan	sic1del::kanMXSGAa	1	6.51	0.973	7.06	1.09	5.38	1.0614	4.89	0.8956	5.31	0.9532	4.8	0.9956
MATa kan	sic1del::kanMXa	1	7.72	1.1533	6.27	0.9671	4.15	0.8172	5.49	1.0065	6.78	1.2179	4.81	0.9981
MATa kan	swe1del::kanMXSGAa	1	7.2	1.0755	7.96	1.229	5.84	1.1521	5.64	1.0347	5.09	0.9138	4.18	0.8673
MATa kan	swe1del::kanMXa	1	7.53	1.1248	7.15	1.104	4.72	0.9303	5.23	0.9592	6.39	1.1476	4.78	0.9912
MATa kan	swi4del::kanMXSGAa	1	6.29	0.9394	6.73	1.0391	5.84	1.1511	6.16	1.1295	5.07	0.9101	3.57	0.7409
MATa kan	swi4del::kanMXa	1	7	1.0448	5.24	0.8086	4.77	0.9401	5.59	1.0249	5.83	1.0473	2.92	0.6047
MATa kan	swi5del::kanMXSGAa	1	6.54	0.9761	6.69	1.033	4.71	0.9294	5.39	0.9881	5.01	0.9003	4.69	0.9717
MATa kan	swi5del::kanMXa	1	6.93	1.0353	6.1	0.9411	4.14	0.8165	4.97	0.9117	5.34	0.9584	4.36	0.9037
MATa kan	swi6del::kanMXSGAa	2	4.98	0.7432	4.03	0.6218	3.89	0.7666	4.29	0.7856	1.54	0.2774	2.49	0.516
MATa kan	swi6del::kanMXa	1	5.65	0.8437	5.66	0.8733	4.04	0.797	4.71	0.8626	3.13	0.5619	2.44	0.5055
MATa kan	whi3del::kanMXSGAa	1	5.12	0.7652	5.68	0.8764	3.89	0.7673	3.99	0.7321	5.34	0.9581	3.92	0.8123
MATa kan	whi3del::kanMXa	1	6.64	0.9924	5.58	0.8612	3.72	0.7328	3.7	0.6789	5.81	1.0438	4.5	0.9334
MATa kan	whi4del::kanMXa	1	6.52	0.9738	6.2	0.9565	4.26	0.8408	5.24	0.9609	6.26	1.1237	3.57	0.7397
MATa kan	whi5del::kanMXSGAa	2	7.12	1.0628	7.49	1.1563	5.2	1.0249	5.7	1.0449	5.9	1.0591	4.6	0.9536
MATa kan	whi5del::kanMXa	1	7.65	1.1428	7.87	1.2147	5.53	1.0911	6.16	1.1295	6.96	1.2501	5.36	1.111
MATa kan	ydj1del::kanMXSGAa	1	6.89	1.0296	7.52	1.1612	5.62	1.1088	5.58	1.0224	5.51	0.9888	4.71	0.9769
MATa kan	ydj1del::kanMXa	1	3.79	0.5664	3.68	0.5677	3.14	0.619	1.95	0.3579	1.08	0.1943	2.35	0.4863
MATa kan	yhp1del::kanMXSGAa	1	7.4	1.105	8.33	1.286	5.86	1.1546	5.46	1.0015	5.8	1.0412	4.97	1.0313
MATa kan	yhp1del::kanMXa	1	6.63	0.9907	6.15	0.9492	4.94	0.9732	5.67	1.04	6.42	1.1529	4.14	0.8574
MATa kan	yox1del::kanMXa	1	9.31	1.3908	9.92	1.5303	6.22	1.2256	6.33	1.1609	6.49	1.165	5.72	1.1856
